# Targeting peptide–MHC complexes with designed T cell receptors and antibodies

**DOI:** 10.1101/2025.11.19.689381

**Authors:** Amir Motmaen, Kevin M. Jude, Nan Wang, Anastasia Minervina, David Feldman, Mauriz A. Lichtenstein, Abishai Ebenezer, Colin Correnti, Paul G. Thomas, K. Christopher Garcia, David Baker, Philip Bradley

**Author notes:** Corresponding author. (K.C.G), (D.B.), (P.B.). These authors contributed equally to this work (Kevin M. Jude, Nan Wang).

## Abstract

Class I major histocompatibility complexes (MHCs), expressed on the surface of all nucleated cells, present peptides derived from intracellular proteins for surveillance by T cells. The precise recognition of foreign or mutated peptide–MHC (pMHC) complexes by T cell receptors (TCRs) is central to immune defense against pathogens and tumors. Although patient-derived TCRs specific for cancer-associated antigens have been used to engineer tumor-targeting therapies, their reactivity toward self- or near-self antigens may be constrained by negative selection in the thymus. Here, we introduce a structure-based deep learning framework, ADAPT (Antigen-receptor Design Against Peptide-MHC Targets), for the design of TCRs and antibodies that bind to pMHC targets of interest. We evaluate the ADAPT pipeline by designing and characterizing TCRs and antibodies against a diverse panel of pMHCs. Cryogenic electron microscopy structures of two designed antibodies bound to their respective pMHC targets demonstrate atomic-level accuracy at the recognition interface, supporting the robustness of our structure-based approach. Computationally designed TCRs and antibodies targeting pMHC complexes could enable a broad range of therapeutic applications, from cancer immunotherapy to autoimmune disease treatment, and insights gained from TCR–pMHC design should advance predictive understanding of TCR specificity with implications for basic immunology and clinical diagnostics.
