## Supplementary material for "Targeting peptide–MHC complexes with designed T cell receptors and antibodies": designed protein sequences

tcr_or_antibody	real_var_name	mhc	peptide	va	ja	vb	jb	framework_template	tcra_or_light_chain_sequence	tcrb_or_heavy_chain_sequence	CDR1A	CDR2A	CDR3A	CDR1B	CDR2B	CDR3B
tcr	var_651	A*01:01	EVDPIGHLY	TRAV27*01	TRAJ42*01	TRBV19*01	TRBJ2-7*01	1oga	TQLLEQSPQFLSIQEGENLTVYCNSSYEWPSLQWYRQEPGEGPVLLVTLIRGGEVKKLKRLTFQFGDARKDSSLHITAAQPGDTGLYLCAGLSTRLIFGKGTKLSVKP	DGGITQSPKYLFRKEGQNVTLSCEQNLGRDVMYWYRQDPGQGLRLIYYSLAVGLFQKGDIAEGYSVSREKKESFPLTVTSAQKNPTAFYLCASSTQPFQDLYFGPGTRLTVT	YEWPS	LIRGGEV	CAGLSTRLIF	LGRDV	SLAVGL	CASSTQPFQDLYF
tcr	var_11	A*01:01	EVDPIGHLY	TRAV21*01	TRAJ28*01	TRBV5-1*01	TRBJ2-7*01	5bs0	KQEVTQIPAALSVPEGENLVLNCSFTDPNIYNLQWFRQDPGKGLTSLLLIRSSQSSQTSGRLNASLDKSSGRSTLYIAASQPGDSATYLCAVSSTKSNARLVFGKGTKLSVIP	KAGVTQTPRYLIKTRGQQVTLSCSPIEGHRTVSWYQQTPGQGLQFLFELYLGVVRNKGNFPGRFSGRQFSNSRSEMNVSTLELGDSALYLCASALESQAQQVYFGPGTRLTVT	DPNIYN	IRSSQSS	CAVSSTKSNARLVF	EGHRT	LYLGVV	CASALESQAQQVYF
tcr	var_17	A*01:01	EVDPIGHLY	TRAV21*01	TRAJ28*01	TRBV5-1*01	TRBJ2-7*01	5bs0	KQEVTQIPAALSVPEGENLVLNCSFTDGNIYALQWFRQDPGKGLTSLLLLRSSQTSQTSGRLNASLDKSSGRSTLYIAASQPGDSATYLCAVVSPKDNARPVFGKGTKLSVIP	KAGVTQTPRYLIKTRGQQVTLSCSPISGHKYVSWYQQTPGQGLQFLFELYLGVIRNKGNFPGRFSGRQFSNSRSEMNVSTLELGDSALYLCASSLDGVSLYFGPGTRLTVT	DGNIYA	LRSSQTS	CAVVSPKDNARPVF	SGHKY	LYLGVI	CASSLDGVSLYF
tcr	var_18	A*01:01	EVDPIGHLY	TRAV21*01	TRAJ28*01	TRBV5-1*01	TRBJ2-7*01	5bs0	KQEVTQIPAALSVPEGENLVLNCSFTDGRVYYLQWFRQDPGKGLTSLLLIWSDQSSQTSGRLNASLDKSSGRSTLYIAASQPGDSATYLCAVLDLNGQLVFGKGTKLSVIP	KAGVTQTPRYLIKTRGQQVTLSCSPIEGHNVVSWYQQTPGQGLQFLFEYYRGVLRNKGNFPGRFSGRQFSNSRSEMNVSTLELGDSALYLCASAPELGLPLYFGPGTRLTVT	DGRVYY	IWSDQSS	CAVLDLNGQLVF	EGHNV	YYRGVL	CASAPELGLPLYF
tcr	var_229	A*01:01	EVDPIGHLY	TRAV21*01	TRAJ28*01	TRBV5-1*01	TRBJ2-7*01	5bs0	KQEVTQIPAALSVPEGENLVLNCSFTPGLVYALQWFRQDPGKGLTSLLLVRNDQSSQTSGRLNASLDKSSGRSTLYIAASQPGDSATYLCAVVDLNAQPVFGKGTKLSVIP	KAGVTQTPRYLIKTRGQQVTLSCSPIEGHHYVSWYQQTPGQGLQFLFELYLGVERNKGNFPGRFSGRQFSNSRSEMNVSTLELGDSALYLCASSENAVEWYFGPGTRLTVT	PGLVYA	VRNDQSS	CAVVDLNAQPVF	EGHHY	LYLGVE	CASSENAVEWYF
tcr	var_28	A*01:01	EVDPIGHLY	TRAV21*01	TRAJ28*01	TRBV5-1*01	TRBJ2-7*01	5bs0	KQEVTQIPAALSVPEGENLVLNCSFTDGRVYALQWFRQDPGKGLTSLLLIRSSQSSQTSGRLNASLDKSSGRSTLYIAASQPGDSATYLCAVVGLDARPVFGKGTKLSVIP	KAGVTQTPRYLIKTRGQQVTLSCSPIPGHHYVSWYQQTPGQGLQFLFELYLGVLRNKGNFPGRFSGRQFSNSRSEMNVSTLELGDSALYLCASSEDGVSLYFGPGTRLTVT	DGRVYA	IRSSQSS	CAVVGLDARPVF	PGHHY	LYLGVL	CASSEDGVSLYF
tcr	var_4	A*01:01	EVDPIGHLY	TRAV21*01	TRAJ28*01	TRBV5-1*01	TRBJ2-7*01	5bs0	KQEVTQIPAALSVPEGENLVLNCSFTSGKIYSLQWFRQDPGKGLTSLLLLWASQTSQTSGRLNASLDKSSGRSTLYIAASQPGDSATYLCAVLNAVAGEQSIWVFGKGTKLSVIP	KAGVTQTPRYLIKTRGQQVTLSCSPIPGHRVVSWYQQTPGQGLQFLFETYLGIIRNKGNFPGRFSGRQFSNSRSEMNVSTLELGDSALYLCASALETGQPLYFGPGTRLTVT	SGKIYS	LWASQTS	CAVLNAVAGEQSIWVF	PGHRV	TYLGII	CASALETGQPLYF
tcr	var_407	A*01:01	EVDPIGHLY	TRAV21*01	TRAJ28*01	TRBV5-1*01	TRBJ2-7*01	5bs0	KQEVTQIPAALSVPEGENLVLNCSFTDGNIYLLQWFRQDPGKGLTSLLLLRSDQTSQTSGRLNASLDKSSGRSTLYIAASQPGDSATYLCAVTSPKTNARPVFGKGTKLSVIP	KAGVTQTPRYLIKTRGQQVTLSCSPIEGHDSVSWYQQTPGQGLQFLFEMTRGVERNKGNFPGRFSGRQFSNSRSEMNVSTLELGDSALYLCASSYAGLELYFGPGTRLTVT	DGNIYL	LRSDQTS	CAVTSPKTNARPVF	EGHDS	MTRGVE	CASSYAGLELYF
tcr	var_7	A*01:01	EVDPIGHLY	TRAV21*01	TRAJ28*01	TRBV5-1*01	TRBJ2-7*01	5bs0	KQEVTQIPAALSVPEGENLVLNCSFTPGLVYALQWFRQDPGKGLTSLLLLRNSQTSQTSGRLNASLDKSSGRSTLYIAASQPGDSATYLCAVVDLNAQLVFGKGTKLSVIP	KAGVTQTPRYLIKTRGQQVTLSCSPIEGHHYVSWYQQTPGQGLQFLFELYLGVLRNKGNFPGRFSGRQFSNSRSEMNVSTLELGDSALYLCASSEDAVSWYFGPGTRLTVT	PGLVYA	LRNSQTS	CAVVDLNAQLVF	EGHHY	LYLGVL	CASSEDAVSWYF
tcr	var_601	A*02:01	ALYDKTKRI	TRAV24*02	TRAJ49*01	TRBV6-5*01	TRBJ1-2*01	3gsn	ILNVEQGPQSLHVQEGDSTNFTCSFPPEDFLSLHWYRWETAKTPEALFVLQFDGEKKKKGRISATLNTKEGYSYLYIKGSQPEDSATYLCARMVLNENGVYLPYFGTGTSLTVIP	NAGVTQTPKFQVLKTGQSMTLQCAQDTPNPLMSWYRQDPGMGLRLIHYSNGPGHTDQGEVPNGYNVSRSTTEDFPLRLLSAAPSQTSVYFCASSAGEYDSPLTFGSGTRLTVV	PEDFLS	LQFDGEK	CARMVLNENGVYLPYF	TPNPL	SNGPGH	CASSAGEYDSPLTF
tcr	var_603	A*02:01	ALYDKTKRI	TRAV24*02	TRAJ49*01	TRBV6-5*01	TRBJ1-2*01	3gsn	ILNVEQGPQSLHVQEGDSTNFTCSFPPEDFLSLHWYRWETAKTPEALFVLTFDNEEKKKGRISATLNTKEGYSYLYIKGSQPEDSATYLCARTVLNENGVYLPYFGTGTSLTVIP	NAGVTQTPKFQVLKTGQSMTLQCAQDRPYPLMSWYRQDPGMGLRLIHYSSGPGHTDQGEVPNGYNVSRSTTEDFPLRLLSAAPSQTSVYFCASSDGDYDSPWTFGSGTRLTVV	PEDFLS	LTFDNEE	CARTVLNENGVYLPYF	RPYPL	SSGPGH	CASSDGDYDSPWTF
tcr	var_604	A*02:01	ALYDKTKRI	TRAV24*02	TRAJ49*01	TRBV6-5*01	TRBJ1-2*01	3gsn	ILNVEQGPQSLHVQEGDSTNFTCSFPPENFLSLHWYRWETAKTPEALFVLQFDGEEKKKGRISATLNTKEGYSYLYIKGSQPEDSATYLCARMVLNENGVYLPYFGTGTSLTVIP	NAGVTQTPKFQVLKTGQSMTLQCAQDTPNPLMSWYRQDPGMGLRLIHYSDGPGHTDQGEVPNGYNVSRSTTEDFPLRLLSAAPSQTSVYFCASSAGDYDSPLTFGSGTRLTVV	PENFLS	LQFDGEE	CARMVLNENGVYLPYF	TPNPL	SDGPGH	CASSAGDYDSPLTF
tcr	var_608	A*02:01	ALYDKTKRI	TRAV24*02	TRAJ49*01	TRBV6-5*01	TRBJ1-2*01	3gsn	ILNVEQGPQSLHVQEGDSTNFTCSFPPEDFLSLHWYRWETAKTPEALFVLTFDNETKKKGRISATLNTKEGYSYLYIKGSQPEDSATYLCARTVLNENGVYLPYFGTGTSLTVIP	NAGVTQTPKFQVLKTGQSMTLQCAQDRPNPLMSWYRQDPGMGLRLIHYSSGPGHTDQGEVPNGYNVSRSTTEDFPLRLLSAAPSQTSVYFCASSDGDYDSPWTFGSGTRLTVV	PEDFLS	LTFDNET	CARTVLNENGVYLPYF	RPNPL	SSGPGH	CASSDGDYDSPWTF
tcr	var_619	A*02:01	ALYDKTKRI	TRAV24*02	TRAJ49*01	TRBV6-5*01	TRBJ1-2*01	3gsn	ILNVEQGPQSLHVQEGDSTNFTCSFPPKDFKSLHWYRWETAKTPEALFVLTFDNEKKKKGRISATLNTKEGYSYLYIKGSQPEDSATYLCARMVLNENGVYLPYFGTGTSLTVIP	NAGVTQTPKFQVLKTGQSMTLQCAQDRGWPQMSWYRQDPGMGLRLIHYSSGPGQTDQGEVPNGYNVSRSTTEDFPLRLLSAAPSQTSVYFCASSDGDYDSPWTFGSGTRLTVV	PKDFKS	LTFDNEK	CARMVLNENGVYLPYF	RGWPQ	SSGPGQ	CASSDGDYDSPWTF
tcr	var_623	A*02:01	ALYDKTKRI	TRAV24*02	TRAJ49*01	TRBV6-5*01	TRBJ1-2*01	3gsn	ILNVEQGPQSLHVQEGDSTNFTCSFPPENFLSLHWYRWETAKTPEALFVLTFDNEEKKKGRISATLNTKEGYSYLYIKGSQPEDSATYLCARTVLNENGVYLPYFGTGTSLTVIP	NAGVTQTPKFQVLKTGQSMTLQCAQDHPNPLMSWYRQDPGMGLRLIHYSSGPGHTDQGEVPNGYNVSRSTTEDFPLRLLSAAPSQTSVYFCASSAGDYDSPWTFGSGTRLTVV	PENFLS	LTFDNEE	CARTVLNENGVYLPYF	HPNPL	SSGPGH	CASSAGDYDSPWTF
tcr	var_606	A*02:01	ALYDKTKRI	TRAV4*01	TRAJ9*01	TRBV11-2*01	TRBJ2-7*01	7rrg	LAKTTQPISMDSYEGQEVNITCSHNSSRSDAIITWYQQFPSQGPRFIIQGREGTVTNEVASLFIPADRKSSTLSLPRVSLSDTAVYYCLVEEDGLYIFGAGTRLFVKA	EAGVAQSPRYKIIEKRQSVAFWCNPIKGAFTLYWYQQILGQGPKLLIQFVGDGVVDDSQLPKDRFSAERLKGVDSTLKIQPAKLEDSAVYLCASALEWGGEPLYFGPGTRLTVT	SSRSDAI	GREGT	CLVEEDGLYIF	KGAFT	FVGDGV	CASALEWGGEPLYF
tcr	var_612	A*02:01	ALYDKTKRI	TRAV4*01	TRAJ9*01	TRBV11-2*01	TRBJ2-7*01	7rrg	LAKTTQPISMDSYEGQEVNITCSHNSSRSDAIITWYQQFPSQGPRFIIQGREGTVTNEVASLFIPADRKSSTLSLPRVSLSDTAVYYCLVEEDGLYIFGAGTRLFVKA	EAGVAQSPRYKIIEKRQSVAFWCNPIPGSFVLYWYQQILGQGPKLLIQFVGDGVVDDSQLPKDRFSAERLKGVDSTLKIQPAKLEDSAVYLCASAQEWGGEPLYFGPGTRLTVT	SSRSDAI	GREGT	CLVEEDGLYIF	PGSFV	FVGDGV	CASAQEWGGEPLYF
tcr	var_613	A*02:01	ALYDKTKRI	TRAV4*01	TRAJ9*01	TRBV11-2*01	TRBJ2-7*01	7rrg	LAKTTQPISMDSYEGQEVNITCSHNSSRSDAIITWYQQFPSQGPRFIIQGREGTVTNEVASLFIPADRKSSTLSLPRVSLSDTAVYYCLVEEDGLKIFGAGTRLFVKA	EAGVAQSPRYKIIEKRQSVAFWCNPIPGHFVLYWYQQILGQGPKLLIQFVGDGVVDDSQLPKDRFSAERLKGVDSTLKIQPAKLEDSAVYLCASAPEWGGEPLYFGPGTRLTVT	SSRSDAI	GREGT	CLVEEDGLKIF	PGHFV	FVGDGV	CASAPEWGGEPLYF
tcr	var_618	A*02:01	ALYDKTKRI	TRAV4*01	TRAJ9*01	TRBV11-2*01	TRBJ2-7*01	7rrg	LAKTTQPISMDSYEGQEVNITCSHNSSRSDAIITWYQQFPSQGPRFIIQGRSGTVTNEVASLFIPADRKSSTLSLPRVSLSDTAVYYCLVEEDGLYIFGAGTRLFVKA	EAGVAQSPRYKIIEKRQSVAFWCNPIPGHFVLYWYQQILGQGPKLLIQFVGSTVVDDSQLPKDRFSAERLKGVDSTLKIQPAKLEDSAVYLCASAPEFGGEPLYFGPGTRLTVT	SSRSDAI	GRSGT	CLVEEDGLYIF	PGHFV	FVGSTV	CASAPEFGGEPLYF
tcr	var_629	A*02:01	ALYDKTKRI	TRAV4*01	TRAJ9*01	TRBV11-2*01	TRBJ2-7*01	7rrg	LAKTTQPISMDSYEGQEVNITCSHNSSRSDAIITWYQQFPSQGPRFIIQGRSGTVTNEVASLFIPADRKSSTLSLPRVSLSDTAVYYCLVEENGLKIFGAGTRLFVKA	EAGVAQSPRYKIIEKRQSVAFWCNPIPGHFVLYWYQQILGQGPKLLIQFVGSGVVDDSQLPKDRFSAERLKGVDSTLKIQPAKLEDSAVYLCASAPEWGGEPLYFGPGTRLTVT	SSRSDAI	GRSGT	CLVEENGLKIF	PGHFV	FVGSGV	CASAPEWGGEPLYF
tcr	var_499	A*02:01	GLMWLSYFV	TRAV21*01	TRAJ21*01	TRBV9*01	TRBJ2-3*01	7n2r	KQEVTQIPAALSVPEGENLVLNCSFTDPNVASLQWFRQDPGKGLTSLLLVTAEIPSQTSGRLNASLDKSSGRSTLYIAASQPGDSATYLCAVYAIEEDGSIKPYFGSGTKLNVKP	DSGVTQTPKHLITATGQRVTLRCSPRPGHDIVYWYQQSLDQGLQFLIQFVRGVLRAKGNILERFSAQQFPDLHSELNLSSLELGDSALYFCASALQIGLEVYFGPGTRLTVL	DPNVAS	VTAEIPS	CAVYAIEEDGSIKPYF	PGHDI	FVRGVL	CASALQIGLEVYF
tcr	var_540	A*02:01	LLWNGPIAV	TRAV21*01	TRAJ28*01	TRBV5-1*01	TRBJ2-7*01	5bs0	KQEVTQIPAALSVPEGENLVLNCSFTTSDIDSLQWFRQDPGKGLTSLLLLYNTQSSQTSGRLNASLDKSSGRSTLYIAASQPGDSATYLCAVLDAVTGEWVFGKGTKLSVIP	KAGVTQTPRYLIKTRGQQVTLSCSPIPGGTYVSWYQQTPGQGLQFLFEFYLGLLRNKGNFPGRFSGRQFSNSRSEMNVSTLELGDSALYLCASAYNPGAPLYFGPGTRLTVT	TSDIDS	LYNTQSS	CAVLDAVTGEWVF	PGGTY	FYLGLL	CASAYNPGAPLYF
tcr	var_528	A*02:01	LLWNGPIAV	TRAV21*01	TRAJ53*01	TRBV7-3*01	TRBJ2-3*01	5eu6	KQEVTQIPAALSVPEGENLVLNCSFTDKDVYALQWFRQDPGKGLTSLLLIYNTQSSQTSGRLNASLDKSSGRSTLYIAASQPGDSATYLCAVRTVLELHLTFGKGTLLTVNP	GAGVSQTPSNKVTEKGKYVELRCDPISGTTELYWYRQSLGQGPEFLIYFIGTYIADDSGLPNDRFFAVRPEGSVSTLKIQRTERGDSAVYLCASGEGLNLYFGPGTRLTVL	DKDVYA	IYNTQSS	CAVRTVLELHLTF	SGTTE	FIGTYI	CASGEGLNLYF
tcr	var_534	A*02:01	LLWNGPIAV	TRAV21*01	TRAJ53*01	TRBV7-3*01	TRBJ2-3*01	5eu6	KQEVTQIPAALSVPEGENLVLNCSFTDKNVYSLQWFRQDPGKGLTSLLLIYNTQTSQTSGRLNASLDKSSGRSTLYIAASQPGDSATYLCAVRTVLDLHLTFGKGTLLTVNP	GAGVSQTPSNKVTEKGKYVELRCDPIDGTTELYWYRQSLGQGPEFLIYFIGPYVADDSGLPNDRFFAVRPEGSVSTLKIQRTERGDSAVYLCASGEGLQLYFGPGTRLTVL	DKNVYS	IYNTQTS	CAVRTVLDLHLTF	DGTTE	FIGPYV	CASGEGLQLYF
tcr	var_536	A*02:01	LLWNGPIAV	TRAV21*01	TRAJ53*01	TRBV7-3*01	TRBJ2-3*01	5eu6	KQEVTQIPAALSVPEGENLVLNCSFTEKTIAALQWFRQDPGKGLTSLLLIYNTQSSQTSGRLNASLDKSSGRSTLYIAASQPGDSATYLCAVYLATDLPIPTFGKGTLLTVNP	GAGVSQTPSNKVTEKGKYVELRCDPIDGEPYLYWYRQSLGQGPEFLIYFIGDQVADDSGLPNDRFFAVRPEGSVSTLKIQRTERGDSAVYLCASGPPYRPYFGPGTRLTVL	EKTIAA	IYNTQSS	CAVYLATDLPIPTF	DGEPY	FIGDQV	CASGPPYRPYF
tcr	var_113	A*02:01	TLMSAMTNL	TRAV12-2*01	TRAJ23*01	TRBV6-4*01	TRBJ1-1*01	3qdg	QKEVEQNSGPLSVPEGAIASLNCTYSSPLVQQFFWYRQYSGKSPELIMFIGLDGTKEDGRFTAQLNKASQYVSLLIRDSQPSDSATYLCAVLSPYLRMIFGQGTELSVKP	IAGITQAPTSQILAAGRRMTLRCTQDTGALSMYWYRQDLGLGLRLIHYSLVPGVTGKGEVPDGYSVSRANTDDFPLTLASAVPSQTSVYFCASTRPGLVTGPLFFGQGTRLTVV	SPLVQQ	IGLDGT	CAVLSPYLRMIF	TGALS	SLVPGV	CASTRPGLVTGPLFF
tcr	var_114	A*02:01	TLMSAMTNL	TRAV12-2*01	TRAJ23*01	TRBV6-4*01	TRBJ1-1*01	3qdg	QKEVEQNSGPLSVPEGAIASLNCTYSSPLVQQFFWYRQYSGKSPELIMFIGLDGTKEDGRFTAQLNKASQYVSLLIRDSQPSDSATYLCAVLSPLLRTIFGQGTELSVKP	IAGITQAPTSQILAAGRRMTLRCTQDTGALSMYWYRQDLGLGLRLIHYSLVPGVTGKGEVPDGYSVSRANTDDFPLTLASAVPSQTSVYFCASTRPGLVTGPLFFGQGTRLTVV	SPLVQQ	IGLDGT	CAVLSPLLRTIF	TGALS	SLVPGV	CASTRPGLVTGPLFF
tcr	var_477	A*02:01	TLMSAMTNL	TRAV12-2*01	TRAJ23*01	TRBV6-4*01	TRBJ1-1*01	3qdg	QKEVEQNSGPLSVPEGAIASLNCTYSDKNAQQFFWYRQYSGKSPELIMFIGKDGTKEDGRFTAQLNKASQYVSLLIRDSQPSDSATYLCAVLDSDLRLIFGQGTELSVKP	IAGITQAPTSQILAAGRRMTLRCTQDRGSTSMYWYRQDLGLGLRLIHYSLAPGTTGKGEVPDGYSVSRANTDDFPLTLASAVPSQTSVYFCASTKAGLVTGPVFFGQGTRLTVV	DKNAQQ	IGKDGT	CAVLDSDLRLIF	RGSTS	SLAPGT	CASTKAGLVTGPVFF
tcr	var_124	A*02:01	TLMSAMTNL	TRAV21*01	TRAJ28*01	TRBV5-1*01	TRBJ2-7*01	5bs0	KQEVTQIPAALSVPEGENLVLNCSFTSGDIDYLQWFRQDPGKGLTSLLSLLNTQTSQTSGRLNASLDKSSGRSTLYIAASQPGDSATYLCAVLPVHGEHLQPVFGKGTKLSVIP	KAGVTQTPRYLIKTRGQQVTLSCSPIEGYPMVSWYQQTPGQGLQFLFLLLKDVTIDKGNFPGRFSGRQFSNSRSEMNVSTLELGDSALYLCASSFTGYPLYFGPGTRLTVT	SGDIDY	LLNTQTS	CAVLPVHGEHLQPVF	EGYPM	LLKDVT	CASSFTGYPLYF
tcr	var_128	A*02:01	TLMSAMTNL	TRAV21*01	TRAJ28*01	TRBV5-1*01	TRBJ2-7*01	5bs0	KQEVTQIPAALSVPEGENLVLNCSFTSSDIDYLQWFRQDPGKGLTSLLSLLNTQTSQTSGRLNASLDKSSGRSTLYIAASQPGDSATYLCAVLFTHGPTLQPVFGKGTKLSVIP	KAGVTQTPRYLIKTRGQQVTLSCSPIEGHPFVSWYQQTPGQGLQFLFLLNRGVTIDKGNFPGRFSGRQFSNSRSEMNVSTLELGDSALYLCASSFTGYPLYFGPGTRLTVT	SSDIDY	LLNTQTS	CAVLFTHGPTLQPVF	EGHPF	LNRGVT	CASSFTGYPLYF
tcr	var_146	A*02:01	TLMSAMTNL	TRAV19*01	TRAJ28*01	TRBV6-3*01	TRBJ1-6*01	7ow6	AQKVTQAQTEISVVEKEDVTLDCVYESLVSDVTLFWYKQPPSGELVFLIRKIANKDSTEISGRYSWNFQKSTSSFNFTITASQVVDSAVYFCAMSYAGKVTFGKGTKLSVIP	NAGVTQTPKFRVLKTGQSMTLLCAQDLDHDFMYWYRQDPGMGLRLIHYSFGVGVTAKGEVPDGYNVSRLKKQNFLLGLESAAPSQTSVYFCASALFDFLPLHFGNGTRLTVT	SLVSDVT	KIANKDST	CAMSYAGKVTF	LDHDF	SFGVGV	CASALFDFLPLHF
tcr	var_147	A*02:01	TLMSAMTNL	TRAV19*01	TRAJ28*01	TRBV6-3*01	TRBJ1-6*01	7ow6	AQKVTQAQTEISVVEKEDVTLDCVYESLDSDVTLFWYKQPPSGELVFLIRKIANEDSTEISGRYSWNFQKSTSSFNFTITASQVVDSAVYFCAMSFAGRVTFGKGTKLSVIP	NAGVTQTPKFRVLKTGQSMTLLCAQDLDHDFMYWYRQDPGMGLRLIHYSFGVGVTAKGEVPDGYNVSRLKKQNFLLGLESAAPSQTSVYFCASALFDFLPLHFGNGTRLTVT	SLDSDVT	KIANEDST	CAMSFAGRVTF	LDHDF	SFGVGV	CASALFDFLPLHF
tcr	var_683	B*44:02	SEITKQEKDF	TRAV21*01	TRAJ28*01	TRBV5-1*01	TRBJ2-7*01	5bs0	KQEVTQIPAALSVPEGENLVLNCSFTNPLVLYLQWFRQDPGKGLTSLLLLFGTQSSQTSGRLNASLDKSSGRSTLYIAASQPGDSATYLCAVQPQDELQLVFGKGTKLSVIP	KAGVTQTPRYLIKTRGQQVTLSCSPIEGHKWVSWYQQTPGQGLQFLFEFYRTLLRNKGNFPGRFSGRQFSNSRSEMNVSTLELGDSALYLCASAGMDLQLYFGPGTRLTVT	NPLVLY	LFGTQSS	CAVQPQDELQLVF	EGHKW	FYRTLL	CASAGMDLQLYF
tcr	var_692	B*44:02	SEITKQEKDF	TRAV21*01	TRAJ28*01	TRBV5-1*01	TRBJ2-7*01	5bs0	KQEVTQIPAALSVPEGENLVLNCSFTNPLILYLQWFRQDPGKGLTSLLLLFATDSSQTSGRLNASLDKSSGRSTLYIAASQPGDSATYLCAVQPQTELQVVFGKGTKLSVIP	KAGVTQTPRYLIKTRGQQVTLSCSPIEGHKWVSWYQQTPGQGLQFLFEFYRGLLRNKGNFPGRFSGRQFSNSRSEMNVSTLELGDSALYLCASSGMDLQLYFGPGTRLTVT	NPLILY	LFATDSS	CAVQPQTELQVVF	EGHKW	FYRGLL	CASSGMDLQLYF
tcr	var_712	B*44:02	SEITKQEKDF	TRAV21*01	TRAJ28*01	TRBV5-1*01	TRBJ2-7*01	5bs0	KQEVTQIPAALSVPEGENLVLNCSFTNPLILYLQWFRQDPGKGLTSLLLLYATDSSQTSGRLNASLDKSSGRSTLYIAASQPGDSATYLCAVQPMDELQIVFGKGTKLSVIP	KAGVTQTPRYLIKTRGQQVTLSCSPISGHKWVSWYQQTPGQGLQFLFEFYRGLLRNKGNFPGRFSGRQFSNSRSEMNVSTLELGDSALYLCASSGMDLALYFGPGTRLTVT	NPLILY	LYATDSS	CAVQPMDELQIVF	SGHKW	FYRGLL	CASSGMDLALYF
antibody	vAB-28	A*01:01	EVDPIGHLY	IGKV1-5*03	IGKJ4*01	IGHV1-69D*01	IGHJ3*02	6yioHL	DIQMTQSPSTLSASVGDRVTITCRASRDIGKYLAWYQQKPGKAPKLLIYLSSSLESGVPSRFSGSGSGTEFTLTISSLQPDDFATYYCQQYSIANKLTFGGGTKVEI	QVQLVQSGAEVKKPGSSVKVSCKASNGSIADGYISWVRQAPGQGLEWMGGILPRVQYTNYAQKFQGRVTITADESTSTAYMELSSLRSEDTAVYYCARSPTATATALRIWGQGTMVTV	RDIGKY	LSS	CQQYSIANKLTF	NGSIADGY	ILPRVQYT	CARSPTATATALRIW
antibody	vAB-30	A*01:01	EVDPIGHLY	IGKV1-5*03	IGKJ4*01	IGHV1-69D*01	IGHJ3*02	6yioHL	DIQMTQSPSTLSASVGDRVTITCRASRDIGRYLAWYQQKPGKAPKLLIYLSSSLESGVPSRFSGSGSGTEFTLTISSLQPDDFATYYCQQYSIANQLTFGGGTKVEI	QVQLVQSGAEVKKPGSSVKVSCKASGGSIADGYISWVRQAPGQGLEWMGGILPRVQYTNYAQKFQGRVTITADESTSTAYMELSSLRSEDTAVYYCARSPTATAAALKIWGQGTMVTV	RDIGRY	LSS	CQQYSIANQLTF	GGSIADGY	ILPRVQYT	CARSPTATAAALKIW
antibody	vAB-5	A*01:01	EVDPIGHLY	IGKV3D-15*01	IGKJ2*02	IGHV3-30-5*01	IGHJ4*01	7lsgHL	EIVMTQSPATLSVSPGERATLSCWASSNVSLYLAWYQQKPGQAPRLLIYGADTRATGIPARFSASGSGTEFTLTISSLQSEDFAVYYCQQYSTWKKRFGQGTKVEI	QVQLVESGGGVVQPGRSLRLSCAASNFDFSEYGMHWVRQAPGKGLDWVAVIMGDGTLPSYADSVEGRFTISRDNSKNTLYLQMNSLRAEDSAVYYCAKSLDYTGFTPPAYWGQGTLVTV	SNVSLY	GAD	CQQYSTWKKRF	NFDFSEYG	IMGDGTLP	CAKSLDYTGFTPPAYW
antibody	vAB-246	A*02:01	ALYDKTKRI	IGKV3-20*01	IGKJ5*01	IGHV4-39*01	IGHJ5*02	7kqlHL	EIVLTQSPGTLSLSPGERATLSCRASSAPLGDNLAWYQQKPGQAPRLLIYDTSSRATGIPDRFSGSGSGTDFTLTISRLEPEDFAVYYCQQYSILPDEPTTFGQGTRLEI	QLQLQESGPGLVKPSETLSLTCTVSGGSISTPGLTWGWIRQPPGKGLEWIGSITSSGIVYYQPSLKSRVTISVDTSKNQFSLKLSSVTAADTAVYYCATDDGVNFNVYNPWGQGTLVTV	SAPLGDN	DTS	CQQYSILPDEPTTF	GGSISTPGLT	ITSSGIV	CATDDGVNFNVYNPW
antibody	vAB-247	A*02:01	ALYDKTKRI	IGKV3-20*01	IGKJ5*01	IGHV4-39*01	IGHJ5*02	7kqlHL	EIVLTQSPGTLSLSPGERATLSCRASSAPLGDQLAWYQQKPGQAPRLLIYDASSRATGIPDRFSGSGSGTDFTLTISRLEPEDFAVYYCQQYSILPDEPTTFGQGTRLEI	QLQLQESGPGLVKPSETLSLTCTVSGGSISTPGLTWGWIRQPPGKGLEWIGSITSSGIVYYQPSLKSRVTISVDTSKNQFSLKLSSVTAADTAVYYCATDDGVNFNVFNPWGQGTLVTV	SAPLGDQ	DAS	CQQYSILPDEPTTF	GGSISTPGLT	ITSSGIV	CATDDGVNFNVFNPW
antibody	vAB-250	A*02:01	ALYDKTKRI	IGKV3-20*01	IGKJ5*01	IGHV4-39*01	IGHJ5*02	7kqlHL	EIVLTQSPGTLSLSPGERATLSCRASSAPLGDALAWYQQKPGQAPRLLIYDASSRATGIPDRFSGSGSGTDFTLTISRLEPEDFAVYYCQQYSILPDEPTTFGQGTRLEI	QLQLQESGPGLVKPSETLSLTCTVSGGSISTPGLTWGWIRQPPGKGLEWIGSITSSGIKYYQPSLKSRVTISVDTSKNQFSLKLSSVTAADTAVYYCATDDGVNFNVFNPWGQGTLVTV	SAPLGDA	DAS	CQQYSILPDEPTTF	GGSISTPGLT	ITSSGIK	CATDDGVNFNVFNPW
antibody	vAB-227	A*02:01	ALYDKTKRI	IGKV3-11*01	IGKJ4*01	IGHV3-30-3*01	IGHJ5*02	7sscHL	EIVLTQSPATLSLSPGERATLSCRASQDIGPFLAWYQQKPGQAPRLLIYLSSDRATGIPARFSGSGSGTDFTLTISSLEPEDFAVYYCQQIPVLDNTYTFGGGTKVEI	QVQLVESGGGVVQPGRSLRLSCAASNVDFSSYWMHWVRQAPGKGLEWVAVISPHGTVSYYADSVKGRFTISRDNSKNTLYLQMNSLRAEDTAVYYCAREVAQVLDPWGQGTLVTV	QDIGPF	LSS	CQQIPVLDNTYTF	NVDFSSYW	ISPHGTVS	CAREVAQVLDPW
antibody	vAB-220	A*02:01	ALYDKTKRI	IGKV1D-39*01	IGKJ4*01	IGHV4-38-2*01	IGHJ5*02	7yv1HL	DIQMTQSPSSLSASVGDRVTITCRASRDIGKFLNWYQQKPGKAPKLLIYLSDSLQSGVPSRFSGSGSGTDFTLTISSLQPEDFATYYCQQSDPDSDVITFGGGTKVEI	QVQLQESGPGLVKPSETLSLTCAVSNYDLALGGTWGWIRQPPGKGLEWIGSIYEGKIAYYNPSLKSRVTISVDTSKNQFSLKLSSVTAADTAVYYCARVTAQIYNPWGQGTLVTV	RDIGKF	LSD	CQQSDPDSDVITF	NYDLALGGT	IYEGKIA	CARVTAQIYNPW
antibody	vAB-66	A*02:01	TLMSAMTNL	IGKV1D-39*01	IGKJ4*01	IGHV4-38-2*01	IGHJ5*02	7yv1HL	DIQMTQSPSSLSASVGDRVTITCRASADPQGFLNWYQQKPGKAPKLLIYLASSLQSGVPSRFSGSGSGTDFTLTISSLQPEDFATYYCQQSWSERGPYLTFGGGTKVEI	QVQLQESGPGLVKPSETLSLTCAVSNAKLTEYDWWGWIRQPPGKGLEWIGSGNAYGLVYYNPSLKSRVTISVDTSKNQFSLKLSSVTAADTAVYYCARYDGVVLYPWGQGTLVTV	ADPQGF	LAS	CQQSWSERGPYLTF	NAKLTEYDW	GNAYGLV	CARYDGVVLYPW
antibody	vAB-68	A*02:01	TLMSAMTNL	IGKV1D-39*01	IGKJ4*01	IGHV4-38-2*01	IGHJ5*02	7yv1HL	DIQMTQSPSSLSASVGDRVTITCRASSDPQGFLNWYQQKPGKAPKLLIYLADSLQSGVPSRFSGSGSGTDFTLTISSLQPEDFATYYCQQSWSETGPNLTFGGGTKVEI	QVQLQESGPGLVKPSETLSLTCAVSNAKLTEYEWWGWIRQPPGKGLEWIGSGSAYGLAYYNPSLKSRVTISVDTSKNQFSLKLSSVTAADTAVYYCARYDGVVAYPWGQGTLVTV	SDPQGF	LAD	CQQSWSETGPNLTF	NAKLTEYEW	GSAYGLA	CARYDGVVAYPW
antibody	vAB-69	A*02:01	TLMSAMTNL	IGKV1D-39*01	IGKJ4*01	IGHV4-38-2*01	IGHJ5*02	7yv1HL	DIQMTQSPSSLSASVGDRVTITCRASSDPQGFLNWYQQKPGKAPKLLIYLASSLQSGVPSRFSGSGSGTDFTLTISSLQPEDFATYYCQQSWSETGPNLTFGGGTKVEI	QVQLQESGPGLVKPSETLSLTCAVSNAQLTEYEWWGWIRQPPGKGLEWIGSGSPYGLAYYNPSLKSRVTISVDTSKNQFSLKLSSVTAADTAVYYCARYDGVVAYPWGQGTLVTV	SDPQGF	LAS	CQQSWSETGPNLTF	NAQLTEYEW	GSPYGLA	CARYDGVVAYPW
antibody	vAB-72	A*02:01	TLMSAMTNL	IGKV1D-39*01	IGKJ4*01	IGHV4-38-2*01	IGHJ5*02	7yv1HL	DIQMTQSPSSLSASVGDRVTITCRASSDPGPFLNWYQQKPGKAPKLLIYLVDSLQSGVPSRFSGSGSGTDFTLTISSLQPEDFATYYCQQIPVPFPGVVTFGGGTKVEI	QVQLQESGPGLVKPSETLSLTCAVSNAKLTDYEYWGWIRQPPGKGLEWIGSIHWTGLAYYNPSLKSRVTISVDTSKNQFSLKLSSVTAADTAVYYCARIDAGIYHPWGQGTLVTV	SDPGPF	LVD	CQQIPVPFPGVVTF	NAKLTDYEY	IHWTGLA	CARIDAGIYHPW
